# A methylome-guided toolkit for genetic engineering of the fast-growing cyanobacterium UTEX 3222

**DOI:** 10.64898/2026.09.15.751560

**Authors:** Da Lin, Allanah Booth, Amrit Gill, Myo Myint Aung, David Kim, Uma Shankar Sagaram

**Author notes:** Generative Biology Institute, Ellison Institute of Technology, The Oxford Science Park, Heatley Road, Littlemore, Oxford, OX4 4GE, United Kingdom (Amrit Gill).

## Abstract

*Cyanobacterium aponinum* UTEX 3222 is a fast-growing marine cyanobacterium that reaches high cell densities, making it an attractive chassis strain for low-cost biomanufacturing. However, past efforts to genetically engineer UTEX 3222 have been unsuccessful. We hypothesized that the complex restriction modification systems in the UTEX 3222 genome constitute a major barrier to genetic transformation. Using a combined methylation avoidance and methylation mimicking approach, we overcame this barrier and successfully transformed UTEX 3222 by natural transformation, generating a large panel of fully segregated axenic strains. Transformation method was also established for a novel shuttle vector that replicates in UTEX 3222. A large-scale promoter screen identified promoters which exhibited strong expression at high cell density. These advances establish the foundation for developing UTEX 3222 as a scalable platform for photosynthetic biomanufacturing.
