## Supplementary Table S1 for "A methylome-guided toolkit for genetic engineering of the fast-growing cyanobacterium UTEX 3222"

### Sheet: Table S1
Supplementary Table 1. Flow cytometry analysis of promoter reporter strains
*data represents mean of technical triplicate with autofluorescence subtracted
**standard deviation
Strain ID	locus_tag	old_locus_tag	protein_id	YFP_mean*	YFP_std**
2W1319A	VKI21_RS01390	VKI21_01390	WP_015217930.1	1220.4	81.4616
2W1319B	VKI21_RS01390	VKI21_01390	WP_015217930.1	1324.06	50.0133
2W1320A	VKI21_RS00120	VKI21_00120	WP_015219818.1	230.396	115.879
2W1320B	VKI21_RS00120	VKI21_00120	WP_015219818.1	332.729	32.5013
2W1321A	VKI21_RS11595	VKI21_11595	WP_015218514.1	945.062	358.902
2W1321B	VKI21_RS11595	VKI21_11595	WP_015218514.1	979.062	101.908
2W1322A	VKI21_RS09590	VKI21_09590	WP_015218126.1	1132.73	128.22
2W1322B	VKI21_RS09590	VKI21_09590	WP_015218126.1	1355.73	202.268
2W1323A	VKI21_RS18635	VKI21_18635	WP_015219714.1	1698.06	568.775
2W1323B	VKI21_RS18635	VKI21_18635	WP_015219714.1	1166.73	129.947
2W1324A	VKI21_RS08155	VKI21_08155	WP_015220132.1	951.396	14.7986
2W1324B	VKI21_RS08155	VKI21_08155	WP_015220132.1	91.7291	10.2144
2W1325A	VKI21_RS00680	VKI21_00680	WP_015218063.1	881.062	213.657
2W1325B	VKI21_RS00680	VKI21_00680	WP_015218063.1	102.062	40.501
2W1326A	VKI21_RS10660	VKI21_10660	WP_015218335.1	489.396	120.876
2W1326B	VKI21_RS10660	VKI21_10660	WP_015218335.1	1104.4	359.616
2W1327A	VKI21_RS00540	VKI21_00540	WP_099436399.1	253.729	102.163
2W1327B	VKI21_RS00540	VKI21_00540	WP_099436399.1	369.396	15.8745
2W1329A	VKI21_RS07365	VKI21_07365	WP_099434949.1	904.396	113.212
2W1329B	VKI21_RS07365	VKI21_07365	WP_099434949.1	5449.73	1224.52
2W1349A	VKI21_RS07540	VKI21_07540	WP_015220249.1	167.396	80.2932
2W1349B	VKI21_RS07540	VKI21_07540	WP_015220249.1	291.396	103.238
2W1350A	VKI21_RS10020	VKI21_10020	WP_012307203.1	95.3958	22.5389
2W1350B	VKI21_RS10020	VKI21_10020	WP_012307203.1	227.062	38.1357
2W1351A	VKI21_RS10655	VKI21_10655	WP_015218334.1	1151.9	115.258
2W1351B	VKI21_RS10655	VKI21_10655	WP_015218334.1	249.396	88.7299
2W1352A	VKI21_RS18940	VKI21_18940	WP_015219768.1	847.062	21.0792
2W1352B	VKI21_RS18940	VKI21_18940	WP_015219768.1	96.0625	44.1852
2W1353A	VKI21_RS18825	VKI21_18825	WP_041922475.1	7105.73	1416.87
2W1353B	VKI21_RS18825	VKI21_18825	WP_041922475.1	5945.06	2185.08
2W1354A	VKI21_RS15440	VKI21_15440	WP_015219402.1	132.729	22.0303
2W1354B	VKI21_RS15440	VKI21_15440	WP_015219402.1	310.729	57.8475
2W1355A	VKI21_RS09890	VKI21_09890	WP_015218190.1	197.396	58.9491
2W1355B	VKI21_RS09890	VKI21_09890	WP_015218190.1	253.396	70.5053
2W1356A	VKI21_RS16730	VKI21_16730	WP_015219189.1	94.0625	24.8261
2W1356B	VKI21_RS16730	VKI21_16730	WP_015219189.1	163.396	94.5992
2W1357A	VKI21_RS00150	VKI21_00150	WP_015219823.1	46.7291	25.4231
2W1357B	VKI21_RS00150	VKI21_00150	WP_015219823.1	146.062	52.1568
2W1358A	VKI21_RS07175	VKI21_07175	WP_015220318.1	1327.06	109.112
2W1358B	VKI21_RS07175	VKI21_07175	WP_015220318.1	375.729	62.6924
2W1359A	VKI21_RS11590	VKI21_11590	WP_015218513.1	871.062	28.746
2W1359B	VKI21_RS11590	VKI21_11590	WP_015218513.1	707.062	209.02
2W1360A	VKI21_RS00575	VKI21_00575	WP_051018172.1	169.396	45.9021
2W1360B	VKI21_RS00575	VKI21_00575	WP_051018172.1	1184.4	63.6396
2W1361A	VKI21_RS10845	VKI21_10845	WP_015218367.1	772.396	164.32
2W1361B	VKI21_RS10845	VKI21_10845	WP_015218367.1	576.396	112.681
2W1363A	VKI21_RS00400	VKI21_00400	WP_324282367.1	497.396	70.1712
2W1363B	VKI21_RS00400	VKI21_00400	WP_324282367.1	361.729	130.523
2W1364A	VKI21_RS01275	VKI21_01275	WP_342597312.1	1301.06	118.955
2W1364B	VKI21_RS01275	VKI21_01275	WP_342597312.1	1074.73	79.5005
2W1365A	VKI21_RS00585	VKI21_00585	WP_041922587.1	287.062	22.301
2W1365B	VKI21_RS00585	VKI21_00585	WP_041922587.1	98.7291	8.0829
2W1366A	VKI21_RS16725	VKI21_16725	WP_155083415.1	1096.06	164.366
2W1366B	VKI21_RS16725	VKI21_16725	WP_155083415.1	805.729	112.291
2W1367A	VKI21_RS04490	VKI21_04490	WP_015220783.1	107.729	13.8684
2W1367B	VKI21_RS04490	VKI21_04490	WP_015220783.1	947.729	28.7286
2W1368A	VKI21_RS18530	VKI21_18530	WP_015219695.1	357.062	57.5181
2W1368B	VKI21_RS18530	VKI21_18530	WP_015219695.1	447.062	10.2632
2W1369A	VKI21_RS07660	VKI21_07660	WP_015220226.1	165.062	12.2202
2W1369B	VKI21_RS07660	VKI21_07660	WP_015220226.1	373.729	3.51188
2W1370A	VKI21_RS04420	VKI21_04420	WP_015220797.1	323.396	33.4515
2W1370B	VKI21_RS04420	VKI21_04420	WP_015220797.1	278.729	18.7705
2W1371A	VKI21_RS03515	VKI21_03515	WP_041922954.1	1169.4	161.975
2W1371B	VKI21_RS03515	VKI21_03515	WP_041922954.1	265.396	16
2W1372A	VKI21_RS04425	VKI21_04425	WP_015220796.1	1167.06	177.091
2W1372B	VKI21_RS04425	VKI21_04425	WP_015220796.1	1732.06	253.49
2W1373A	VKI21_RS04885	VKI21_04885	WP_342597560.1	234.062	54.0771
2W1373B	VKI21_RS04885	VKI21_04885	WP_342597560.1	419.729	55.1936
2W1374A	VKI21_RS18750	VKI21_18750	WP_190361008.1	243.729	1.52753
2W1374B	VKI21_RS18750	VKI21_18750	WP_190361008.1	1258.73	403.287
2W1375A	VKI21_RS10255	VKI21_10255	WP_099435985.1	427.062	61.2726
2W1375B	VKI21_RS10255	VKI21_10255	WP_099435985.1	429.729	18.5831
2W1376A	VKI21_RS03790	VKI21_03790	WP_342597933.1	103.396	2.64575
2W1376B	VKI21_RS03790	VKI21_03790	WP_342597933.1	111.729	8.14453
2W1378A	VKI21_RS00115	VKI21_00115	WP_342597226.1	1382.73	245.186
2W1378B	VKI21_RS00115	VKI21_00115	WP_342597226.1	788.396	73.5051
2W1379A	VKI21_RS11405	VKI21_11405	WP_015218476.1	470.396	33.9411
2W1379B	VKI21_RS11405	VKI21_11405	WP_015218476.1	590.396	15.8745
2W1380A	VKI21_RS02520	VKI21_02520	WP_015221112.1	1996.4	222.919
2W1380B	VKI21_RS02520	VKI21_02520	WP_015221112.1	505.062	30.7463
2W1381A	VKI21_RS12315	VKI21_12315	WP_015218630.1	271.062	22.0303
2W1381B	VKI21_RS12315	VKI21_12315	WP_015218630.1	320.396	29.5127
2W1382A	VKI21_RS09505	VKI21_09505	WP_015218110.1	491.062	36.1156
2W1382B	VKI21_RS09505	VKI21_09505	WP_015218110.1	802.729	188.107
2W1383A	VKI21_RS15420	VKI21_15420	WP_015219406.1	1148.4	76
2W1383B	VKI21_RS15420	VKI21_15420	WP_015219406.1	961.062	91.8168
2W1384A	VKI21_RS07910	VKI21_07910	WP_015220174.1	250.729	22.1886
2W1384B	VKI21_RS07910	VKI21_07910	WP_015220174.1	297.396	22.2711
2W1385A	VKI21_RS09540	VKI21_09540	WP_015218117.1	414.729	62.8039
2W1385B	VKI21_RS09540	VKI21_09540	WP_015218117.1	544.729	63.8462
2W1386A	VKI21_RS11605	VKI21_11605	WP_099436031.1	316.396	31.607
2W1386B	VKI21_RS11605	VKI21_11605	WP_099436031.1	435.729	36.0185
2W1387A	VKI21_RS12095	VKI21_12095	WP_015218606.1	167.396	14
2W1387B	VKI21_RS12095	VKI21_12095	WP_015218606.1	132.396	45.9239
2W1388A	VKI21_RS17965	VKI21_17965	WP_324281861.1	381.896	3.53553
2W1388B	VKI21_RS17965	VKI21_17965	WP_324281861.1	1552.73	354.425
2W1389A	VKI21_RS06015	VKI21_06015	WP_015220503.1	461.729	51.8588
2W1389B	VKI21_RS06015	VKI21_06015	WP_015220503.1	124.896	43.1335
2W1390A	VKI21_RS12330	VKI21_12330	WP_015218633.1	246.729	82.4763
2W1390B	VKI21_RS12330	VKI21_12330	WP_015218633.1	399.396	128.234
2W1391A	VKI21_RS01910	VKI21_01910	WP_015221179.1	957.729	66.0631
2W1391B	VKI21_RS01910	VKI21_01910	WP_015221179.1	858.729	78.526
2W1392A	VKI21_RS07500	VKI21_07500	WP_041922503.1	1658.06	128.889
2W1392B	VKI21_RS07500	VKI21_07500	WP_041922503.1	288.396	32.5269
2W1393A	VKI21_RS07360	VKI21_07360	WP_342597725.1	234.062	14.5717
2W1393B	VKI21_RS07360	VKI21_07360	WP_342597725.1	431.729	38.7341
2W1394A	VKI21_RS06065	VKI21_06065	WP_015220493.1	592.396	15.7162
2W1394B	VKI21_RS06065	VKI21_06065	WP_015220493.1	901.729	102.919
2W1395A	VKI21_RS10900	VKI21_10900	WP_015218378.1	578.396	49.8698
2W1395B	VKI21_RS10900	VKI21_10900	WP_015218378.1	490.729	54.5008
2W1396A	VKI21_RS10395	VKI21_10395	WP_099435968.1	212.062	25.0267
2W1396B	VKI21_RS10395	VKI21_10395	WP_099435968.1	291.062	41.0406
2W1397A	VKI21_RS05860	VKI21_05860	WP_099434821.1	1064.06	84.4768
2W1397B	VKI21_RS05860	VKI21_05860	WP_099434821.1	82.7291	28.006
2W1398A	VKI21_RS14580	VKI21_14580	WP_015219544.1	246.062	44.0606
2W1398B	VKI21_RS14580	VKI21_14580	WP_015219544.1	155.396	20.664
2W1400A	VKI21_RS07320	VKI21_07320	WP_015220291.1	281.396	37.0405
2W1400B	VKI21_RS07320	VKI21_07320	WP_015220291.1	133.062	14.5717
2W1402A	VKI21_RS16185	VKI21_16185	WP_015219291.1	1841.4	195.056
2W1402B	VKI21_RS16185	VKI21_16185	WP_015219291.1	326.062	38.2797
2W1403A	VKI21_RS13090	VKI21_13090	WP_342596794.1	298.729	34.2977
2W1403B	VKI21_RS13090	VKI21_13090	WP_342596794.1	75.3958	24.98
2W1404A	VKI21_RS17580	VKI21_17580	WP_015219028.1	215.062	27.4287
2W1404B	VKI21_RS17580	VKI21_17580	WP_015219028.1	799.396	159.339
2W1407A	VKI21_RS04005	VKI21_04005	WP_015220872.1	967.729	250.011
2W1407B	VKI21_RS04005	VKI21_04005	WP_015220872.1	103.729	19.2959
2W1408A	VKI21_RS07205	VKI21_07205	WP_425354677.1	1234.4	46.8722
2W1408B	VKI21_RS07205	VKI21_07205	WP_425354677.1	307.396	191.948
2W1409A	VKI21_RS16640	VKI21_16640	WP_324281986.1	10.3958	16.8226
2W1409B	VKI21_RS16640	VKI21_16640	WP_324281986.1	908.396	116.245
2W1410A	VKI21_RS08890	VKI21_08890	WP_015219980.1	20.0625	9.07377
2W1410B	VKI21_RS08890	VKI21_08890	WP_015219980.1	79.7291	30.9892
2W1411A	VKI21_RS08770	VKI21_08770	WP_342597829.1	51.7291	38.8887
2W1411B	VKI21_RS08770	VKI21_08770	WP_342597829.1	494.062	111.384
2W1412A	VKI21_RS01485	VKI21_01485	WP_342597322.1	1342.4	103.204
2W1412B	VKI21_RS01485	VKI21_01485	WP_342597322.1	4412.4	1652.25
2W1413A	VKI21_RS17225	VKI21_17225	WP_155083856.1	407.396	9.53939
2W1413B	VKI21_RS17225	VKI21_17225	WP_155083856.1	1999.73	136.61
2W1418A	VKI21_RS06180	VKI21_06180	WP_015220471.1	698.396	259.613
2W1418B	VKI21_RS06180	VKI21_06180	WP_015220471.1	37.3958	25.0599
2W1419A	VKI21_RS14810	VKI21_14810	WP_342596893.1	147.062	8.73689
2W1419B	VKI21_RS14810	VKI21_14810	WP_342596893.1	-36.9375	16.0416
2W1422A	VKI21_RS05735	VKI21_05735	WP_015220558.1	407.729	204.042
2W1422B	VKI21_RS05735	VKI21_05735	WP_015220558.1	21.7291	19.2959
2W1423A	VKI21_RS05520	VKI21_05520	WP_099436449.1	447.396	37.0405
2W1423B	VKI21_RS05520	VKI21_05520	WP_099436449.1	1981.73	766.969
2W1424A	VKI21_RS14245	VKI21_14245	WP_342596863.1	2489.73	763.541
2W1424B	VKI21_RS14245	VKI21_14245	WP_342596863.1	463.062	30.2379
